# Recent selection of candidate genes for mammal domestication in Europeans and language change in Europe: a hypothesis

**DOI:** 10.1101/684621

**Authors:** Antonio Benítez-Burraco, Evgeny Chekalin, Sergey Bruskin, Irina Morozova

## Abstract

Human evolution resulted from changes in our biology, behavior, and culture. One source of these changes has been hypothesized to be our self-domestication (that is, the development in humans of features commonly found in domesticated strains of mammals, seemingly as a result of selection for reduced aggression). Signals of domestication, notably brain size reduction, have increased in recent times. In this paper we compare whole-genome data between Late Neolithic/Bronze Age individuals and modern Europeans and show that genes associated with mammal domestication and with neural crest development and function are significantly differently enriched in nonsynonymous single nucleotide polymorphisms between these two groups. We hypothesize how these changes might account for the increased features of self-domestication in modern humans and ultimately, for subtle recent changes in human cognition and behavior, including language.
