## Supplemental file 1 for "Recent selection of candidate genes for mammal domestication in Europeans and language change in Europe: a hypothesis"

### Sheet: Domestication
Domestication (Benítez-Burraco et al., 2017 + Theofanopoulou et al., 2017)
Gene name	Species
ABAT	dog
ABCA10	horse
ABCA5	horse
ABCB10	horse
ABCG1	cattle
ABCG2	cattle
ABHD1	cat
ACA64	dog
ACAD8	horse
ACMSD	dog
ACOT11	cat
ACOT13	cat
ACOT8	cat
ACOX2	cat
ACOX3	cat
ACSF3	horse
ACSM5	dog
ACSS2	dog
ACTA1	horse
ADAM2	cattle
ADAMDEC1	cat
ADAMTS13	cat, cattle
ADAMTSL3	cat
ADRB2	dog
AHCY	dog
AHCYL2	dog
AK1	cat
AKAP1	horse
ALDH16A1	cat
ALDH18A1	dog
ALDH1L2	horse
ALK	horse
ALS2CR12	cat
AMACR	cat
AMBRA1	horse
ANK1	cattle
ANKDD1A	horse
ANKRD2	cat
ANKRD49	cat
ANKRD50	cat
ANKS4B	dog
APEH	cat
APOBEC4	cat
APOPT1	dog
ARHGAP26	cat
ARID1B	dog
ARID3B	cat
ARL6IP1	horse
ARL9	dog
ART3	dog
ASAP1	horse
ASB11	cat
ASIP	dog, horse
ASTN1	horse
ASTN2	cattle
ATL1	cattle
ATXN7L1	dog, cat
B3GALTL	horse
B3GLCT	horse
BAG5	dog
BARD1	cat
BAZ1B	mouse
BCAP31	cat
BMP15	sheep
BMPR1B	sheep
BPI	cat
BRAF	cat, horse
BRCA1	cat
BTAF1	dog
C11orf54	cat
C11orf63	cat
C15orf60	horse
C16orf71	cat
C17orf67	horse
C1orf109	cat
C22orf31	cat
C2orf40	cat
C2orf62	cat
C3orf62	cat
C4orf33	horse
C5orf15	horse
C7orf72	dog
C8B	cat
C9orf89	horse
C9orf96	cat
CACNA1C	cattle
CACNA1D	horse
CADM2	dog
CAGE1	cat
CALCB	dog
CASP7	cat
CAST	pig
CAV1	cattle
CAV2	cattle
CBD118	dog
CBD121	dog
CBD122	dog
CBX2	cat
CCDC38	cat
CCDC64B	cat
CCDC67	dog
CCDC70	cat
CCDC82	dog
CCNJ	dog
CCNT2	dog
CD27	cat
CD36	dog
CD48	cat
CD93	cat
CDH1	cattle
CDH6	cat
CDK5RAP1	horse
CDKL3	horse
CDRT1	dog
CDRT4	dog
CELA1	cat
CENPE	cat
CENPM	cat
CEP68	cat
CEP97	cat
CERS3	dog
CETN3	dog
CHD7	mouse
CHMP4B	cat
CIB4	cat
CKB	dog
CKM	horse
CLCA3	cattle
CLDN17	cat
CLEC5A	dog, cat
CLK3	cat
CNGA2	cat
CNTN6	horse
COA5	dog
COBL	cattle
COG6	dog
COIL	horse
COL11A1	dog, guinea pig, pig,rabbit
COL14A1	dog
COL22A1	horse
COL6A3	cat
COL9A3	cat
COMMD1	horse
COQ10B	dog
COX4I1	horse
COX4I2	horse
CPEB3	dog
CRH	fox
CROCC	cat
CRTC3	horse
CRYM	dog
C-SKI	horse
CSPP1	cat
CTTN	cat
CUL1	cattle
CUX2	dog
CXCL10	dog
CYB5R1	cat
CYFIP1	dog
CYP1A1	cat
CYP1A2	cat
CYP26A1	dog
CYP26C1	dog
CYP27B1	cat
DACT1	cat
DAPK1	cat
DBI	cattle
DCC	cat, horse
DCST1	cattle
DDC	dog
DEFB103B	dog
DEFB119	dog
DEFB122	dog
DGAT1	cattle
DHDH	rat
DLGAP1	horse
DLL3	rat
DMRT3	horse
DNAH3	dog
DNAH9	horse
DNAJA1	dog
DNAJB9	cat
DNTTIP2	cat
DOCK2	dog
DPEP3	cat
DSCAM	cattle
DTD1	dog
DUSP19	cat
ECHDC1	cat
EDC3	cat
EDN3	mouse
EDNRB	mouse
EEA1	horse
EHBP1L1	cat
EIF2S2	dog
ELF2	dog
EMC2	cattle
ENKUR	cat
ENTPD1	dog
ENTPD7	cat
EPHB4	cat
EPS15	dog
ERBB4	cattle
ETNPPL	dog
ETV4	cat
EVC2	bovine
EYA1	cattle
F9	dog
FABP5	dog
FAF1	horse
FAIM3	cat
FAM107B	dog
FAM114A2	cat
FAM131B	cat
FAM172A	dog, cattle
FAM179A	cat
FAM40B	dog
FAM69A	cat
FANCA	horse
FANCB	cat
FAT4	cat
FBN3	cat
FBXL22	cat
FBXO10	dog
FBXO28	cat
FBXO31	horse
FBXW10	dog
FBXW11	dog
FCHSD2	horse
FCRL4	cattle
FER	cat
FGA	cat
FGD6	dog
FGF13	dog
FGF18	dog
FGF4	dog
FGF5	dog
FGF8	mouse
FGFBP3	dog
FHL1	dog
FMO3	cattle
FN3K	cat
FOXD3	mouse, quail
FOXI1	dog
FOXJ3	horse
FRMD6	dog
FRMD7	cat
FRMPD1	dog
FSTL4	dog
GABRA5	rat
GAK	horse
GALR1	dog
GAPDHS	dog
GCNT7	cat
GDNF	mouse, rat, zebrafish
GEMIN7	cat
GGT6	cat
GGT7	dog
GLRA1	dog
GNAT3	dog
GNG10	dog
GNG4	dog
GNPTAB	horse
GOLGA1	cat
GP2	dog
GPATCH8	cat
GPR133	cat
GPR139	dog
GPR15	cat
GPR174	cat
GPRASP2	cat
GPRC5A	cat
GPRC5B	dog
GPRIN2	cat
GRHL3	cat
GRIA1	cat
GRIA2	cat
GRID1	horse
GRIK2	rabbit
GRIK3	dog, cattle
HADH	cat
HAS2	dog
HEATR5B	cat
HECA	cat
HEPACAM2	cat
HEPH	cat
HERC2	dog
HIPK2	dog
HMGA2	cattle, dog
HMMR	cat
HOPX	dog
HPS5	cat
HS3ST4	cattle
HS6ST2	dog
HSD3B7	cat
HSPA13	cat
HSPD1	dog
HSPE1	dog
HTR4	dog
IFT80	dog
IFT81	cat
IGF1	dog
IGF2	pig
IGHMBP2	cat
IGSF1	dog
IGSF3	horse
IGSF9B	horse
IKZF1	dog
IMMP2L	dog, rabbit
INHBC	cat
INPP4B	cat
INPP5J	cat
IPO4	cat
IQCB1	cat
ISG15	cat
ITGA2B	cat
ITGA9	cat
ITGBL1	cat
ITPR3	cat
JAM3	horse
JMJD1C	cat
JPH3	horse
JRKL	dog
KCNK10	horse
KDM3A	dog
KDM6B	rabbit
KDR	cattle
KIAA0226	cat
KIAA0556	horse
KIAA1549	horse
KIF1C	cat
KIF22	cat
KIF27	cat
KIRREL2	cat
KIT	cattle, horse
KITLG	horse
KLF4	rabbit
KLHDC4	horse
KRIT1	cat
KRT71	dog
KYNU	cat
LAMC2	cat
LAMC3	cattle
LAP3	cat
LATS2	cat
LCAT	cat
LCLAT1	horse
LEPREL1	horse
LHFPL3	dog
LIAS	cat
LILRA6	cattle
LIMD1	cat
LIN28B	cattle
LINC01927	dog
LINGO2	dog
LMF1	horse
LRIG3	dog
LRP1B	cattle
LRRC32	cat
LRRC36	cat
LRRN3	dog
LSM3	cat
LTF	cattle
LYST	dog
MAFK	cattle
MAGOH	mouse
MAOA	dog
MAOB	dog
MAP3K1	dog
MAP3K4	horse
MAP7D2	cat
MAP7D3	dog
MAPK10	horse
MARCH10	horse
MARCH7	dog
MARK2	dog
MARK3	dog
MARVELD3	cat
MATN2	horse
MBD2	dog
MBP	dog
MC1R	cattle, horse, pig, dog
MC2R	fox
MC4R	pig
MCF2	dog
MCHR2	dog
MED23	dog
MERTK	cat
METAP2	dog
METTL22	dog
METTL8	cat
MFAP3	cat
MGAM	dog
MGC12345	cattle
MIER3	dog
MIF4GD	dog
MIIP	cat
MINOS1	dog
MITF	cattle
MKKS	dog
MMP16	dog
MOB4	dog
MORC1	cat
MPV17L	dog
MRPL11	cat
MRPL52	cat
MSI2	horse
MSRB3	dog
MSTN	cattle
MT1F	dog
MT1L	dog
MT2A	dog
MTIF2	cat
MTRF1	cat
MURC	cat
MVK	cat
MYBPC1	horse
MYLK3	cat
MYO15A	cat
MYO9A	cat
MYOF	dog
NAPRT1	cat
NCAPD3	horse
NCAPG	cattle
NCOA6	dog
NCTIN1	dog
NDUFB1	cattle
NEK1	cat
NEK4	cat
NFAM1	cat
NFKBIZ	cat
NID2	horse
NINJ1	horse
NIPA2	dog
NIPBL	horse
NKAIN2	dog
NOCT	dog
NOL4	dog
NOLC1	cat
NOSTRIN	cat
NOTCH2	cat
NPAS3	cattle
NPFFR2	cat
NPTX1	cattle
NR2F2	cattle
NR3C1	fox
NR3C2	horse
NRF1	dog
NRG2	dog, cat, cattle
NRG4	cattle
NRSA2	dog
NRXN1	cattle
NT5DC2	horse
NTAN1	dog
NTM	horse
NUDT15	cat
NUMB	horse
NUP133	horse
NUP54	dog
NXPE3	dog
OLIG1	cattle
OMA1	dog
OPCML	horse
OPTC	cat
OR10K1	cat
OR13C8	cattle
OR2B11	cat
OR4D6	cat
OR51A7	cattle
OR9A4	dog
OTOF	cat
PAFAH2	cat
PARP12	dog
PARVG	cat
PAX2	rabbit
PAX3	horse, mouse
PCDH18	cattle
PCDHA1	cat
PCDHB4	cat
PCSK5	horse
PDE4D	dog
PDE4DIP	horse
PDE5A	horse
PDE7B	dog
PDILT	dog
PDRG1	horse
PDXDC1	dog
PEX7	cattle
PHF2	horse
PHF20	horse
PHLDB3	cat
PIK3C3	horse
PITRM1	cat
PJA2	cat
PKD1L1	dog
PLA2G2E	cat
PLA2G3	cat
PLAC1	cat
PLAC8L1	cat, cattle
PLAG1	cattle
PLCE1	dog
PLEKHH1	cat
PLEKHM3	dog
PLIN3	cat
PLXNA4	horse
PMEL	dog
PML	cat
Pol	cattle
POLI	dog
POLR1E	dog
POMC	fox
POP1	horse
PPAP2A	cat
PPAPDC1B	cat
PPARD	pig
PPFIBP1	cat
PPM1D	horse
PPP1R13B	cat
PPP2CA	horse
PRICKLE4	cat
PRKAG1	cat
PRKAG3	pig
PRKCZ	horse
PRKG2	cat
PRMT3	horse
PROM1	dog, guinea pig, pig,rabbit
PRR11	cat
PRX	cat
PSMB7	horse
PSPH	cat
PSTK	cat
PTPN4	horse
PTPRR	cat
PTPRS	cat
PUSL1	cat
PVRL3	cattle
Q2ABD2	dog
RAB3GAP1	dog
RABGAP1L	dog
RABL3	cat
RALGAPA2	dog
RALY	dog
RANBP17	dog
RAPH1	dog
RASGEF1B	dog
RBM11	cat
RBP5	cat
RCSD1	cat
REEP1	dog
RELL1	cat
RELT	dog
RET	mouse, rat
RFTN2	dog
RG9MTD3	dog
RHBDD1	cat
RHPN1	horse
RIMKLA	cat
RNASE6	cat
RNF103	dog
RNF144B	cattle
RNPC3	dog, cat
ROBO1	cattle
RPL3	dog
RPL31	dog
RRN3	dog
RRN3P1	dog
RRNRP2	dog
RSL1D1	cat
RSPO2	dog
RTP3	cat
RXFP2	sheep
RYR1	pig
S100A12	cat
SAE1	dog
SCARB2	dog
SCN9A	cat
SCP2D1	dog
SCPEP1	horse
SCRIB	cat
SDAD1	dog
SDHAF3	horse
SDK2	cat
SEC24A	cat, horse
SEC63	horse
SEMA3D	dog
SEMA6A	cattle
SENP5	cat
SENP7	cat
SEPT10	cat
SERINC3	cat
SETBP1	dog
SETD9	dog
SETMAR	cattle
SF3B1	dog
SGCD	horse
SH2D5	cat
SH3GL2	dog
SHC4	cat
SIAE	cat
SKA2	dog
SKI	horse
SKP1	horse
SLC22A13	cat
SLC22A15	horse
SLC22A18	cat
SLC25A38	cat
SLC35D1	cattle
SLC35F5	cat
SLC39A7	cat
SLC39A8	cat
SLC41A2	cattle
SLC43A1	horse
SLC46A1	cat
SLC5A1	dog
SLC5A4	dog
SLC6A1	cattle
SLC6A17	dog
SLC9A6	dog
SLCO1A2	cat
SMAD2	dog
SMC4	dog
SMG1	cat
SMG6	cat, horse
SMIM23	dog
SMO	dog
SMYD2	dog
SNAP29	dog
SNCG	rat
SNRPD1	cattle
SOCS4	dog, guinea pig, pig,rabbit
SOX10	mouse, zebrafish
SOX2	rabbit
SOX6	dog, guinea pig, pig,rabbit
SOX9	mouse, zebrafish
SPATA19	horse
SPATA21	cat
SPATA7	cat
SPERT	cat
SPHKAP	cat
SPINT1	cat
SPTAN1	cattle
SPTBN5	cat
SREBF1	cat
SRP72	dog
SRRM2	cat
STAB1	horse
STARD5	cat
STARD6	dog
STC2	dog
STK10	dog, cattle
STK11IP	cat
STS	cat
STX7	dog
STXBP6	horse
SUN3	cat
SURF2	cat
SUSD3	horse
SYNJ2	horse
SYNM	cat
SYTL1	cat
TAOK1	cattle
TAS2R1	cat
TAS2R16	cattle
TAS2R3	cat
TAS2R38	dog
TBC1D9	dog
TBXAS1	dog
TCOF1	mouse
TCTN1	horse
TCTN3	dog
TEKT3	dog
TEX14	cat
TF	cat
TFCP2L1	cattle
TH	dog
THBS2	cat
THEGL	dog
THUMPD1	cat
THYN1	horse
TLX3	dog
TMEM114	dog
TMEM132D	dog, cattle
TMEM159	dog
TMEM182	dog
TMEM242	dog
TMEM59L	cat
TMEM71	cat
TNFRSF9	cattle
TNKS2	dog
TOE1	cat
TP53BP1	cat
TPH1	rat
TRA2B	dog
TRAPPC8	horse
TRBV25OR9-2	dog
TRDN	dog
TRIM16	dog
TRIM59	dog
TRIO	horse
TRMT61A	dog
TRPM1	horse
TRPV6	cat
TRY1	dog
TRY2	dog
TRY3	dog
TSTD2	cat
TTC21B	rabbit
TTC39A	dog
TUBGCP5	dog
TVP23B	dog
TVP23C	dog
TXN2	cat
TXNRD2	cat
TYK2	cat
TYRP1	horse, dog
U2	dog
UBE2B	horse
UBXN10	cat
ULBP3	cattle
UMOD	dog
UNC93A	cattle
URB2	horse
USP45	cat
UVRAG	cat
V1R	dog
VDAC1	horse
VEZT	dog, cat
VPS26B	horse
VRK1	horse
VWC2	dog
VWDE	cattle
WASF3	horse
WDR17	cat
WDR62	cat
WDR90	cat
WFDC8	cat
WIPF2	cat
WIPF3	cat
WNK2	horse
WWC1	cat
XCR1	cat
XPBP	dog
XPC	cat
XPO6	cattle
YSK4	dog
YWHAH	dog
ZC3H3	horse
ZFAT	cat, horse
ZFYVE19	cat
ZMYND10	cat
ZNF236	dog
ZNF286A	dog
ZNF286B	dog
ZNF436	cat
ZNF492	dog
ZNF516	dog
ZNF521	cattle
ZNF555	cat
ZNF622	cat
ZNF679	dog
ZNF780B	cat
ZP2	dog
ZPBP	dog
ZZEF1	cat

### Sheet: Dom. selected in AMHs
Domestication genes selected in humans (Theofanopoulou et al., 2017)
Gene name
AMBRA1
BRAF
CACNA1D
COA5
COL11A1
COQ10B
DLGAP1
ERBB4
FAM172A
GGT7
GRIA1
GRIK3
HSD3B7
HSPD1
HSPE1
ITGA9
LRP1B
LYST
MOB4
MYLK3
NCOAS
NEK4
NT5DC2
NTM
PLAC8L1
PPAP2A
PPAPDC1B
PRR11
PVRL3
RETN2
RNPC3
SF3B1
SKA2
SNRPD1
STAB1
SYTL1
TAS2R16
TEX14
TP53BP1
ZMYND10
ZNF521

### Sheet: NC
Neural crest (Benítez-Burraco et al., 2017)
Gene name
ALX1
ALX3
ALX4
ASCL1
BDNF
BMP2
BMP4
BMP7
CAD7
CDH2
CDH6
CMYC
COL1A2
COL2A1
CRKL
DCT
DLX5
DLX6
EDN1
EDN3
EDNRA
EDNRB
EFNB1
EFNB2
ETS1
FGF2
FGF8
FOXD3
GBX2
GDNF
GFAP
GJB1
GLI3
GSC
HDAC
HES1
HES5
HOXA1
HOXA2
HOXA3
HOXB1
ID3
ISL1
ITGB1
KIF1B
LHX1
LHX2
MASH1
MAX
MITF
MSX1
MSX2
NEUROD
NEUROG1
NF1
NFKB
NOTCH
NRP1
NRP2
OLIG1
OLIG2
PAX3
PAX7
PHOX2B
PMP22
POMT1
RET
RHOB
ROBO1
ROBO2
SDHB
SDHD
SNAIL1
SNAIL2
SOX10
SOX5
SOX9
TBX1
TFAP2A
TMEM127
TWIST
VHL
WNT1
WNT3a
WNT6
WNT7B
WNT8
ZEB2
ZIC1

### Sheet: Core domestication
Core candidates for the domestication syndrome (Wilkins et al., 2014)
Gene name
BAZ1B
CHD7
EDN3
EDNRB
FGF8
FOXD3
GDNF
KIT
MAGOH
MIITF
PAX3
RET
SOX10
SOX2
SOX9
TCOF1

### Sheet: Language disorders
Candidates genes for language disorders (dyslexia and SLI)
Gene name
ABCC13
ARL17A
ARL17B
ASIC2
ATP2C2
AUTS2
C2ORF3
CDC2L1
CDC2L2
CEP63
CMIP
CNTNAP2
CNTNAP5
COL4A2
CYP19A1
DAZAP1
DCDC2
DCDC5
DIP2A
DOCK4
DYX1C1
ERC1
FGF18
FOXP1
FOXP2
GABARAP
GRIN2A
GRIN2B
KANSL1
KIAA0319
LOC728661
LRRC37A
MRPL19
NEGR1
NFXL1
NOP9
NSF
NSFP1
PCDH11X
PCNT
PRMT2
RCAN3
ROBO1
ROBO2
S100B
SEMA6D
SETBP1
SRPX2
TM4SF20
ZNF385D

### Sheet: Language evolution
Candidate genes for language evolution (including candidates for language dysfunction in broader cognitive disorders, particularly, ASD and SZ)
Gene name
ABL1
AKT1
ANAPC10
APOE
ARHGAP32
ARHGEF6
ARX
ASCL1
ASPM
AUTS2
BAZ2A
BGLAP
BMP2
BMP7
CBL
CDC42
CDC42BPB
CDC42EP4
CDH1
CDKN1A
CEBPB
CEP192
CITED2
CKAP5
CLOCK
CNTNAP2
CREBBP
CTIP2
CTNNB1
DCC
DIP2A
DISC1
DISP1
DLL1
DLX1
DLX2
DLX5
DLX6
DUSP1
DYRK1A
DYX1C1
EGFR
EGR1
ELAVL2
ELP4
EMX2
EP300
ERBB4
ETV4
EXOC6B
FEZF2
FGF7
FGF8
FGFR1
FLNA
FMR1
FOXA1
FOXA2
FOXG1
FOXO1
FOXP1
FOXP2
FRP
GAD1
GADD45G
GBX2
GLI3
GTF2I
GTF3C3
HES1
HOXA2
HRAS
ITGB4
KATNA1
KDM5B
LHX2
MAPK1
MAPK14
MECP2
MEF2A
MET
NCAM1
NCOA6
NFASC
NKX2-1
NODAL
NOTCH1
NOVA1
NR1H2
NRG1
NRG3
NTN1
OTX2
PAK5
PAK6
PARP1
PAX3
PAX6
PCDH11
PCM1
PCNT
PDX1
PIN1
PITPNA
PLAUR
POU3F2
PQBP1
PTEN
PTPRB
PVALB
RELN
ROBO1
ROBO2
RUNX1
RUNX2
RUNX3
SATB2
SFRP2
SHH
SIRT1
SIX3
SLIT1
SLIT2
SLITRK3
SMAD9
SMURF1
SOLH
SOX10
SOX2
SOX3
SOX9B
SPAG5
SPC7
SPP1
SRGAP2
SRGAP3
SRPX2
TBR1
TGF
TLE2
TLE3
TP53
TSC1
USF1
USH2A
VCAM1
VCAN
VDR
WNT5A
YAP1
ZBTB20
ZFHX1B
